# A novel mobile genetic element with virus-like characteristics is widespread in the world’s oceans

**DOI:** 10.1101/2025.08.03.668216

**Authors:** Paul C. Kirchberger, Antoni Luque

## Abstract

While the majority of viruses falls within a handful of well-defined realms, many novel viruses and virus-like genetic elements remain to be discovered. Given the abundance and diversity of small, circular DNA genomes in animal gut viromes, we hypothesized that viruses of similar size might have been overlooked in other environments. Re-analyzing existing ocean virome datasets for small viruses, we discover a novel group of circular mobile genetic elements of ∼4.6kb in size, likely with double-stranded DNA, which we term Charybdis elements. Charybdis elements form a singular group based on cohesive gene content, encode around 10 hypothetical genes but apparently contain no virus, transposon or plasmid associated hallmark proteins. They are detected exclusively in marine datasets ranging from surface water to hydrothermal vents and sediments, from the Arctic to the Antarctic. Virome datasets separating virus-like particles by density gradients show that Charybdis elements accumulate in the fraction representing extracellular vesicles and small, tail-less viruses that are often associated with lipid membranes. One specific clade of Charybdis elements is shown to integrate into the genomes of the common marine group II archaeon candidate order Poseidoniales, the putative host of these elements. Analysis of thousands genomes shows a common genome architecture consisting of two modules: An accessory module containing a diverse range methyltransferases and other genes likely involved in host interactions, and a more conserved (putative) structural module. The structural module encodes proteins that are confidently predicted to form striking tri- or pentameric structures. These structures show stark resemblance and in some cases homology to protrusion or tail-elements on the capsids of viruses from the realms *Varidnaviria* and *Duplodnaviria*. Given these traits, Charybdis elements likely represent a hitherto undiscovered group of virus or virus-satellites, with at least one protein of a novel double-Greek-key fold serving as a potential capsid element. However, since their hosts remain unculturable, the true nature of these ubiquitous marine elements remains as of yet unresolvable.
