## Supplementary material for "A novel mobile genetic element with virus-like characteristics is widespread in the world’s oceans": Table S1

### Sheet: gp1
Protein sequence:	MDAWLLGTLLGLLIALNVALVLRLEMCHKSLIFALKSSVLDLNSNEVEIPDQLITDVKTELVETVQDLIGQMRVPTAIDHLAGVAANIMQMREQWKIQKEASQMDGLITAPPVVEQHGTP
Description	Scientific Name	Max Score	Total Score	Query Cover	E-value	% identity	Accession Length	Accession
hypothetical protein [Candidatus Poseidoniaceae archaeon]	Candidatus Poseid...	119	119	1	2e-31	0.4646	131	MGB1633085
hypothetical protein [Nitrospinota bacterium]	Nitrospinota bact...	50.4	50.4	0.45	0.0001	0.4259	113	HIJ51439

### Sheet: gp2
Protein sequence:	MVRRRSRKKPRRSSPRKTNLLNVAQSVILGNAVTTTLFNTNMYEFVTGRVNGNYSPGAFDQSSQITLPELLGAGMGSAQSMGLSTSYVTGMAPTSTSGYGGVHGMNFGQQLQANLQANAISGLTTMIVTPIAFKVISKLAAKPRREFNKLARTVGLPVSM
Description	Scientific Name	Max Score	Total Score	Query Cover	E-value	% identity	Accession Length	Accession
hypothetical protein [Candidatus Poseidoniaceae archaeon]	Candidatus Poseid...	197	197	0.92	3e-61	0.6803	155	MGB1633084
hypothetical protein [Methanobacteriota archaeon]	Methanobacteriota...	79.3	79.3	0.98	9e-15	0.354	166	MDA8568380
hypothetical protein [Actinomycetes bacterium]	Actinomycetes bac...	76.6	76.6	0.91	7e-14	0.3586	157	MCH9736442
hypothetical protein [Candidatus Poseidoniaceae archaeon]	Candidatus Poseid...	65.8	65.8	0.76	4e-10	0.3387	125	MDC0655304
hypothetical protein [Flavobacteriales bacterium]	Flavobacteriales ...	57.7	57.7	0.86	1e-06	0.3217	149	MGB0425077
hypothetical protein [Thermoplasmatota archaeon]	Thermoplasmatota ...	52.7	52.7	0.77	4e-05	0.304	125	MEE2648051
hypothetical protein [Candidatus Poseidoniaceae archaeon]	Candidatus Poseid...	51.9	51.9	0.75	6e-05	0.3306	106	MDC0341438

### Sheet: gp3
Protein sequence:	MANVTVKAQFMLSTGELVSMSGTLAEGTASELQTSTTYSTAATSIGQFANGKTITAIVQPPTAPNGIAYAYLERRGAIICVIPVAIDGVQDSPCSMPAMIQLQAGDTIQVMANTAADREFGYSVITNRGVHAIFAGTPSGAGNTDLTHILSGQSIGQSLTGQSVVRHFATSVDGSKLSTGGVLCLNDRGLPVGGCSATKPATLQPELNQLGGYAVNLNFVARVTTSS
Description	Scientific Name	Max Score	Total Score	Query Cover	E-value	% identity	Accession Length	Accession
hypothetical protein [Candidatus Poseidoniaceae archaeon]	Candidatus Poseid...	352	352	1	4e-120	0.8062	227	MGB1633083
hypothetical protein [Flavobacteriales bacterium]	Flavobacteriales ...	298	298	1	4e-99	0.6404	228	MCH1585264
hypothetical protein [Poseidonia sp.]	Poseidonia sp.	244	244	0.93	1e-77	0.5775	211	MGB0377567
hypothetical protein [Poseidonia sp.]	Poseidonia sp.	210	210	1	4e-64	0.5174	230	MGB0377281
hypothetical protein [Deltaproteobacteria bacterium]	Deltaproteobacter...	186	186	1	8e-55	0.4784	230	MEK9837225
hypothetical protein [Nitrospinota bacterium]	Nitrospinota bact...	184	184	0.98	5e-54	0.4675	234	HIJ51441
hypothetical protein [Flavobacteriales bacterium]	Flavobacteriales ...	177	177	0.59	1e-52	0.6519	135	MGB0425076
hypothetical protein [Actinomycetes bacterium]	Actinomycetes bac...	160	160	0.51	4e-46	0.6638	116	MCH9736441
hypothetical protein [Fidelibacterota bacterium]	Fidelibacterota b...	158	158	1	6e-44	0.4105	224	MBO02813
hypothetical protein [Acidiferrobacteraceae bacterium]	Acidiferrobactera...	152	152	1	1e-41	0.4097	224	MBO69180
hypothetical protein [Phycisphaerae bacterium]	Phycisphaerae bac...	147	147	1	7e-40	0.3913	224	NIP27308
hypothetical protein [Nitrospirales bacterium]	Nitrospirales bac...	143	143	1	5e-38	0.3772	224	HIO22180
hypothetical protein [Myxococcales bacterium]	Myxococcales bact...	139	139	1	2e-36	0.3636	225	HIA01295
hypothetical protein [Myxococcales bacterium]	Myxococcales bact...	138	138	1	3e-36	0.3853	225	HIA00527
hypothetical protein [Candidatus Zixiibacteriota bacterium]	Candidatus Zixiib...	135	135	1	3e-35	0.3565	226	MCP4705932
hypothetical protein [Myxococcales bacterium]	Myxococcales bact...	135	135	1	6e-35	0.3509	225	HIA01168
hypothetical protein [Myxococcales bacterium]	Myxococcales bact...	129	129	1	9e-33	0.3664	225	HIA01235
MAG: hypothetical protein [Bacteriophage sp.]	Bacteriophage sp.	128	128	1	2e-32	0.3664	226	AXH74383
hypothetical protein [Poseidonia sp.]	Poseidonia sp.	127	127	1	8e-32	0.3624	226	MFZ9048687
hypothetical protein [Myxococcales bacterium]	Myxococcales bact...	122	122	0.77	7e-30	0.4246	231	HIA02448
hypothetical protein [uncultured bacterium]	uncultured bacterium	110	110	1	3e-25	0.3448	225	BAF45188
MAG: hypothetical protein [Circular genetic element sp.]	Circular genetic ...	107	107	0.89	5e-24	0.3415	230	AXH79398
MAG: hypothetical protein [Circular genetic element sp.]	Circular genetic ...	106	106	0.95	8e-24	0.3318	226	AXH78800
MAG: hypothetical protein [Bacteriophage sp.]	Bacteriophage sp.	103	103	0.89	8e-23	0.3602	230	AXH74853
hypothetical protein [Candidatus Poseidoniales archaeon]	Candidatus Poseid...	102	102	0.95	3e-22	0.3318	226	MDE0954120
hypothetical protein [Myxococcales bacterium]	Myxococcales bact...	100	100	0.73	3e-22	0.4012	174	HIA01813
hypothetical protein [Myxococcales bacterium]	Myxococcales bact...	99.3	99.3	0.72	4e-21	0.3571	229	HIA01910
MAG: hypothetical protein [Circular genetic element sp.]	Circular genetic ...	98.9	98.9	0.89	7e-21	0.322	230	AXH79286
hypothetical protein [Flavobacteriales bacterium]	Flavobacteriales ...	97.4	97.4	1	2e-20	0.3231	226	MBT6979630
hypothetical protein [Poseidonia sp.]	Poseidonia sp.	95.5	95.5	0.69	2e-20	0.3797	157	MFZ9048775
MAG: hypothetical protein [Virus sp.]	Virus sp.	90.1	90.1	0.89	1e-17	0.3024	230	AXQ66298
MAG: hypothetical protein [Circular genetic element sp.]	Circular genetic ...	85.5	85.5	0.98	8e-16	0.3275	228	AXH78632
MAG: hypothetical protein CXX83_01630 [Methanobacteriota archaeon]	Methanobacteriota...	83.9	83.9	0.85	3e-15	0.2886	235	PXY70925
hypothetical protein [Myxococcales bacterium]	Myxococcales bact...	80.8	80.8	0.59	5e-15	0.3657	134	HIA04215
hypothetical protein [Myxococcales bacterium]	Myxococcales bact...	77.7	77.7	0.39	6e-14	0.4778	118	HIA02004
hypothetical protein [Methanobacteriota archaeon]	Methanobacteriota...	78.5	78.5	0.67	7e-14	0.3269	152	MEK9806178
MAG: hypothetical protein [Circular genetic element sp.]	Circular genetic ...	78.5	78.5	0.89	3e-13	0.2683	230	AXH79499
hypothetical protein [Phycisphaerales bacterium]	Phycisphaerales b...	77.4	77.4	0.74	7e-13	0.2948	233	HIB66795
hypothetical protein [Myxococcales bacterium]	Myxococcales bact...	65.4	65.4	0.63	8e-09	0.2866	166	HIA01471
hypothetical protein [Myxococcales bacterium]	Myxococcales bact...	51.6	51.6	0.67	0.001	0.2688	197	HIA01472

### Sheet: gp4
Protein sequence:	MTKTQCKNALKSIKSKAFKLLGSTGNHPIVMSVADYSAIVKIIDKNMKKLM
Description	Scientific Name	Max Score	Total Score	Query Cover	E-value	% identity	Accession Length	Accession
n/a

### Sheet: gp5
Protein sequence:	MRGTEIRQQLRNQSLENLLTSTLNTVGDRIFPDDMAVLDLEALNQIVNSWRSTHVATYGQVLPNTGAIAESIADGQGVSVEDNEVLEIVGVSCANAGAAPVTISIRLGDLVLINGVVDPTNGLTSSDLGALLPMTLSKGLALKFVVTSGTASDFSAKVAYQYRSI
Description	Scientific Name	Max Score	Total Score	Query Cover	E-value	% identity	Accession Length	Accession
hypothetical protein [Candidatus Poseidoniaceae archaeon]	Candidatus Poseid...	239	239	1	1e-77	0.6909	165	MGB1633081
hypothetical protein [Poseidonia sp.]	Poseidonia sp.	92.4	92.4	0.95	2e-19	0.3647	206	MGB0377883
hypothetical protein [Flavobacteriales bacterium]	Flavobacteriales ...	89.3	89.3	0.92	1e-18	0.3675	167	MCH1585265
hypothetical protein [Poseidonia sp.]	Poseidonia sp.	63.5	63.5	0.95	1e-08	0.3049	166	MGB0377282
hypothetical protein [Poseidonia sp.]	Poseidonia sp.	53.5	53.5	0.95	5e-05	0.2963	166	MFZ9048777

### Sheet: gp6
Protein sequence:	MPRKAPDQVIEHRIALSNFERTQLLEQIEKNRENKLYQAGLSQVGSVLGSGVLLWGIGAYLGYGIFSSAYNKVSDIVNATSSGLADFLNPAGQGNYSDEEAHRVTQAFNSLDRGIVAHRNAEQANSAASAGAIARLRNGEITLDEFRIIISELSDEADQLDQLRIDLIYSRNVVTYIRNEFNYDRGGIPAWFDSDYLDLIEACKGYPTEGTNLVYPS
Description	Scientific Name	Max Score	Total Score	Query Cover	E-value	% identity	Accession Length	Accession
hypothetical protein [Candidatus Poseidoniaceae archaeon]	Candidatus Poseid...	149	149	0.88	2e-40	0.4063	224	MGB1633080
MAG: hypothetical protein [Circular genetic element sp.]	Circular genetic ...	49.2	49.2	0.34	0.003	0.4103	129	AXH79317
hypothetical protein [Flavobacteriales bacterium]	Flavobacteriales ...	49.6	49.6	0.56	0.006	0.3158	227	MCH1585266

### Sheet: gp7
Protein sequence:	MVRDHNHDIEATLDWFSSSSTLPIMQMWAHFDFKFTDSHLRGVAAKRLYTPTLLRRGVEMSACRRLVWIRRAKPDHVPQERRFQF
Description	Scientific Name	Max Score	Total Score	Query Cover	E-value	% identity	Accession Length	Accession
n/a

### Sheet: gp8
Protein sequence:	MMRVVKSISLPVHLAEKAKEFDNLSMFVQDCIAYGIENNAPNMEKRIQGLRRQNISLPVHLAEKAKEFDNLSMFVQDCIAYGIENNAPNMEKRIQGLRRQNFDLNDIIEELTDYLCRATNSKQLPAMRQKMLQLLTEKGFLE
Description	Scientific Name	Max Score	Total Score	Query Cover	E-value	% identity	Accession Length	Accession
n/a

### Sheet: gp9
Protein sequence:	MSSDELKTIASHATENATTFDRKGVFRMKMLDLFSGLGGASEAFIQDPKWEVQRIENNVLLESVPGTTLKSVFELRDELVAMTQGGYVPSETIDLIWASPPCVEFSLAYSAPQSRALREKLDYQPDLRAVEATLEIISILKPRYWVIENVRGAVKWFKPLMGEQAKVINHSIFMWGNFPAFVNPVIDSKETDVGSSRDPLRANRRALIPFKVSAALKQAIENQRQIWDYVSIGHGEIYRCPE
Description	Scientific Name	Max Score	Total Score	Query Cover	E-value	% identity	Accession Length	Accession
DNA cytosine methyltransferase [Candidatus Poseidoniaceae archaeon]	Candidatus Poseid...	254	254	0.83	1e-81	0.604	203	MGB1633087
MAG: site-specific DNA methylase [Circular genetic element sp.]	Circular genetic ...	193	193	0.83	9e-58	0.5024	201	AXH79324
DNA cytosine methyltransferase [Candidatus Poseidoniaceae archaeon]	Candidatus Poseid...	184	184	0.82	2e-54	0.49	197	MGB0726282
DNA cytosine methyltransferase [Myxococcales bacterium]	Myxococcales bact...	178	178	0.82	7e-52	0.4677	198	HIA01165
DNA cytosine methyltransferase [Candidatus Bathyarchaeota archaeon]	Candidatus Bathya...	177	177	0.83	2e-51	0.4631	206	MCW3978082
DNA cytosine methyltransferase [Candidatus Bathyarchaeota archaeon]	Candidatus Bathya...	176	176	0.83	7e-51	0.468	206	MCW3978088
MAG: site-specific DNA methylase [Virus sp.]	Virus sp.	176	176	0.84	8e-51	0.4641	213	AXF52053
DNA cytosine methyltransferase [Candidatus Poseidoniaceae archaeon]	Candidatus Poseid...	171	171	0.83	2e-49	0.4653	200	MGB2194625
MAG: site-specific DNA methylase [Circular genetic element sp.]	Circular genetic ...	163	163	0.83	5e-46	0.4505	189	AXH79292
hypothetical protein [Aequorivita sp.]	Aequorivita sp.	155	155	0.83	9e-43	0.4498	206	MAB37522
DNA cytosine methyltransferase [Flavobacteriaceae bacterium]	Flavobacteriaceae...	152	152	0.84	6e-42	0.4461	199	NNM22799
DNA cytosine methyltransferase [Candidatus Poseidoniales archaeon]	Candidatus Poseid...	152	152	0.83	1e-41	0.4406	194	MDE0954123
DNA cytosine methyltransferase [Deltaproteobacteria bacterium]	Deltaproteobacter...	150	150	0.84	8e-41	0.402	211	MEK9837230
MAG: site-specific DNA methylase [Circular genetic element sp.]	Circular genetic ...	137	137	0.86	1e-35	0.4	199	AXH78392
MAG: DNA methylase [Circular genetic element sp.]	Circular genetic ...	132	132	0.81	6e-34	0.392	194	AXH78797
DNA cytosine methyltransferase [Myxococcales bacterium]	Myxococcales bact...	129	129	0.79	9e-33	0.3763	196	HIA01529
hypothetical protein [Acidiferrobacteraceae bacterium]	Acidiferrobactera...	124	124	0.79	9e-31	0.355	211	MBO69186
MAG: DNA cytosine methyltransferase [Deltaproteobacteria bacterium]	Deltaproteobacter...	119	119	0.81	5e-29	0.3897	184	TSA08035
DNA cytosine methyltransferase [Patescibacteria group bacterium]	Patescibacteria g...	115	115	0.8	1e-27	0.4154	178	MFA5136987
DNA cytosine methyltransferase [Methanoregulaceae archaeon]	Methanoregulaceae...	114	114	0.8	4e-27	0.4103	178	MDD5049359
DNA cytosine methyltransferase [Methanomicrobiales archaeon]	Methanomicrobiale...	112	112	0.82	2e-26	0.3911	180	MDI6720465
DNA cytosine methyltransferase [Bacilli bacterium]	Bacilli bacterium	110	110	0.8	6e-26	0.3711	179	MFA5410076
hypothetical protein [Candidatus Hadarchaeales archaeon]	Candidatus Hadarc...	110	110	0.79	1e-25	0.3906	187	MEM2619020
DNA cytosine methyltransferase [bacterium]	bacterium	106	106	0.8	3e-24	0.3814	176	MDD2329020
DNA cytosine methyltransferase [Tepidisphaeraceae bacterium]	Tepidisphaeraceae...	105	105	0.79	8e-24	0.3698	173	HYE20947
DNA cytosine methyltransferase [Nitrospirales bacterium]	Nitrospirales bac...	105	105	0.81	1e-23	0.3655	186	HIO21302
TPA_asm: DNA methyltransferase [Caudoviricetes sp. vir520]	Caudoviricetes sp...	103	103	0.81	4e-23	0.3641	179	DBA34737
DNA cytosine methyltransferase [Desulfobulbus sp.]	Desulfobulbus sp.	102	102	0.84	1e-22	0.3596	190	MDD2466176
DNA cytosine methyltransferase [Myxococcales bacterium]	Myxococcales bact...	100	100	0.77	6e-22	0.369	171	HEY4884066
DNA cytosine methyltransferase [Thermoplasmata archaeon]	Thermoplasmata ar...	94.3	94.3	0.81	2e-19	0.3719	185	MCD6512579
hypothetical protein [Burkholderiales bacterium]	Burkholderiales b...	92	92	0.54	3e-19	0.4231	126	HWP90494
DNA cytosine methyltransferase [Candidatus Pacearchaeota archaeon]	Candidatus Pacear...	92	92	0.81	2e-18	0.311	212	MCK5605864
DNA cytosine methyltransferase [Chloroflexota bacterium]	Chloroflexota bac...	89.7	89.7	0.53	5e-18	0.4031	150	MES2208566
hypothetical protein [Rhodothermales bacterium]	Rhodothermales ba...	89.7	89.7	0.8	1e-17	0.3316	176	HYE57319
DNA cytosine methyltransferase [Chloroflexota bacterium]	Chloroflexota bac...	89.7	89.7	0.82	1e-17	0.3512	195	MBI5945361
hypothetical protein [Candidatus Poseidoniaceae archaeon]	Candidatus Poseid...	83.9	83.9	0.38	2e-16	0.4409	97	MGB1818699
hypothetical protein [Dehalococcoidia bacterium]	Dehalococcoidia b...	84.7	84.7	0.82	7e-16	0.3367	180	MFA5379663
hypothetical protein [Candidatus Omnitrophota bacterium]	Candidatus Omnitr...	83.9	83.9	0.55	8e-16	0.3985	156	MCK9432990
hypothetical protein [Methanoregula sp.]	Methanoregula sp.	83.5	83.5	0.55	1e-15	0.391	156	MFA5213926
MAG: hypothetical protein A2Z04_01550 [Chloroflexi bacterium RBG_16_57_9]	Chloroflexi bacte...	84.7	84.7	0.83	1e-15	0.302	197	OGO41095
DNA cytosine methyltransferase [Elusimicrobiota bacterium]	Elusimicrobiota b...	84.7	84.7	0.83	1e-15	0.302	200	MDE2040632
hypothetical protein [Anaerolineales bacterium]	Anaerolineales ba...	83.5	83.5	0.8	2e-15	0.3214	177	MDP1545716
DNA cytosine methyltransferase [Candidatus Methanoperedens sp.]	Candidatus Methan...	83.1	83.1	0.81	4e-15	0.3062	198	MDD5615234
DNA cytosine methyltransferase [Thermoplasmata archaeon]	Thermoplasmata ar...	82.8	82.8	0.81	5e-15	0.3434	183	MCJ7697261
DNA cytosine methyltransferase [Thermoplasmata archaeon]	Thermoplasmata ar...	80.4	80.4	0.63	1e-14	0.3791	136	MCD6473675
DNA cytosine methyltransferase [Thermoleophilia bacterium]	Thermoleophilia b...	81.6	81.6	0.7	1e-14	0.3529	182	HET6497348
DNA cytosine methyltransferase [Thermosulfurimonas sp. F29]	Thermosulfurimona...	82	82	0.8	1e-14	0.319	203	MBX6423343
DNA cytosine methyltransferase [Thermosulfurimonas sp. F29]	Thermosulfurimona...	81.6	81.6	0.8	2e-14	0.319	202	WP_255592355
DNA cytosine methyltransferase [Myxococcales bacterium]	Myxococcales bact...	80.4	80.4	0.79	6e-14	0.3037	209	HIA02985
DNA cytosine methyltransferase [Nitrososphaerota archaeon]	Nitrososphaerota ...	78.5	78.5	0.78	2e-13	0.3211	199	MEM3449903
DNA cytosine methyltransferase [Candidatus Parvarchaeota archaeon]	Candidatus Parvar...	78.1	78.1	0.78	3e-13	0.3211	199	MEM3193113
DNA cytosine methyltransferase [Thermoplasmatota archaeon]	Thermoplasmatota ...	77.7	77.7	0.8	4e-13	0.3061	190	MCL5439374
DNA cytosine methyltransferase [Nitrososphaerota archaeon]	Nitrososphaerota ...	78.1	78.1	0.79	4e-13	0.3178	207	MDE1854510
DNA cytosine methyltransferase [Terriglobia bacterium]	Terriglobia bacte...	76.6	76.6	0.55	8e-13	0.3759	173	MBZ5500203
DNA cytosine methyltransferase [Halorubrum sp. 48-1-W]	Halorubrum sp. 48...	77.4	77.4	0.79	1e-12	0.2797	232	WP_112080311
DNA cytosine methyltransferase [Candidatus Methanoperedens nitroreducens]	Candidatus Methan...	75.8	75.8	0.56	3e-12	0.3133	211	WP_052368872
DNA cytosine methyltransferase [Candidatus Heimdallarchaeota archaeon]	Candidatus Heimda...	75.8	75.8	0.8	4e-12	0.2844	233	MCK5342440
DNA cytosine methyltransferase [Halorubrum sp. Atlit-26R]	Halorubrum sp. At...	75.4	75.4	0.81	7e-12	0.2844	232	WP_121597248
DNA cytosine methyltransferase [Acidobacteria bacterium AH-259-A15]	Acidobacteria bac...	74.7	74.7	0.83	7e-12	0.3119	200	MDA2938484
MAG: DNA methyltransferase [Halobacteriales archaeon QS_4_66_20]	Halobacteriales a...	75.4	75.4	0.83	8e-12	0.2792	252	PSP92313
DNA cytosine methyltransferase [Ferroplasma sp.]	Ferroplasma sp.	73.9	73.9	0.62	1e-11	0.3399	183	WP_309215317
DNA methyltransferase [Haloferax tailed virus 1]	Haloferax tailed ...	74.3	74.3	0.8	1e-11	0.2791	218	YP_010355942
DNA cytosine methyltransferase [Thermoplasmatales archaeon]	Thermoplasmatales...	73.1	73.1	0.82	2e-11	0.2723	193	MEM0134394
DNA methyltransferase [Natrinema thermotolerans DSM 11552]	Natrinema thermot...	72.7	72.7	0.95	9e-11	0.2567	263	ELZ14423
DNA cytosine methyltransferase [Thermoprotei archaeon]	Thermoprotei arch...	71.2	71.2	0.79	1e-10	0.3096	192	MEM3857508
MAG: DNA methyltransferase [Halobacteriales archaeon SW_7_71_33]	Halobacteriales a...	71.6	71.6	0.81	1e-10	0.2941	219	PSQ59077
DNA cytosine methyltransferase [Nitrososphaerota archaeon]	Nitrososphaerota ...	71.6	71.6	0.81	2e-10	0.2566	244	MDG6922678
DNA cytosine methyltransferase [Ferrimicrobium sp.]	Ferrimicrobium sp.	70	70	0.65	4e-10	0.3395	214	WP_298339996
DNA cytosine methyltransferase [Haloarculaceae archaeon H-GB1-1]	Haloarculaceae ar...	70.4	70.4	0.81	5e-10	0.2699	238	MDG5778189
DNA cytosine methyltransferase [Candidatus Nanohaloarchaea archaeon]	Candidatus Nanoha...	70.4	70.4	0.79	5e-10	0.2844	240	MFB6209588
DNA cytosine methyltransferase [Minisyncoccia bacterium]	Minisyncoccia bac...	68.9	68.9	0.82	7e-10	0.322	188	MGC8981884
DNA cytosine methyltransferase [Halobacterium sp. GSL-19]	Halobacterium sp....	69.7	69.7	0.82	9e-10	0.2832	244	WP_205250766
MAG: DNA methyltransferase [Haloquadratum phage sp.]	Haloquadratum pha...	69.3	69.3	0.8	1e-09	0.2646	230	UXF50867
DNA cytosine methyltransferase [Halorhabdus tiamatea]	Halorhabdus tiamatea	69.3	69.3	0.86	1e-09	0.2697	259	WP_008525184
DNA cytosine methyltransferase [Halobacterium sp. NMX12-1]	Halobacterium sp....	68.9	68.9	0.81	2e-09	0.2895	233	WP_353634616
DNA cytosine methyltransferase [Nitrososphaerota archaeon]	Nitrososphaerota ...	68.1	68.1	0.79	3e-09	0.3033	231	MDG6949179
hypothetical protein [Halorubrum ezzemoulense]	Halorubrum ezzemo...	66.6	66.6	0.81	4e-09	0.2828	173	WP_271970464
hypothetical protein [Candidatus Sysuiplasma jiujiangense]	Candidatus Sysuip...	65.4	65.4	0.8	7e-09	0.298	162	MBX8640750
DNA cytosine methyltransferase [Halobacteriota archaeon]	Halobacteriota ar...	66.2	66.2	0.8	8e-09	0.2577	188	MGB2727270
DNA cytosine methyltransferase [Halorubrum alkaliphilum]	Halorubrum alkali...	66.6	66.6	0.81	9e-09	0.276	232	WP_209483409
DNA methyltransferase [Natrinema thermotolerans DSM 11552]	Natrinema thermot...	67	67	0.8	9e-09	0.267	255	ELZ14044
cytosine DNA methyltransferase [environmental Halophage eHP-28]	environmental Hal...	66.2	66.2	0.8	1e-08	0.2641	229	AFH22497
DNA cytosine methyltransferase [Natrinema sp. H-ect1]	Natrinema sp. H-ect1	65.8	65.8	0.83	2e-08	0.2763	255	WP_373630976
DNA cytosine methyltransferase [Spirochaetota bacterium]	Spirochaetota bac...	65	65	0.82	3e-08	0.2844	219	MBU1082580
MAG: hypothetical protein DRH24_17720 [Deltaproteobacteria bacterium]	Deltaproteobacter...	66.2	66.2	0.52	3e-08	0.3485	293	RLB76543
DNA cytosine methyltransferase [Microbacteriaceae bacterium]	Microbacteriaceae...	64.3	64.3	0.61	5e-08	0.3248	220	NDC18729
DNA cytosine methyltransferase [Halobaculum magnesiiphilum]	Halobaculum magne...	63.9	63.9	0.81	7e-08	0.2564	224	WP_222607547
hypothetical protein [Candidatus Acidiferrales bacterium]	Candidatus Acidif...	63.1	63.1	0.81	9e-08	0.2879	178	MGA9884019
DNA cytosine methyltransferase [Rossellomorea aquimaris]	Rossellomorea aqu...	63.5	63.5	0.64	9e-08	0.3207	212	WP_044338717
DNA cytosine methyltransferase [Candidatus Pacearchaeota archaeon]	Candidatus Pacear...	61.6	61.6	0.81	2e-07	0.2741	164	MCK5606115
DNA cytosine methyltransferase [Neobacillus sp. WH10]	Neobacillus sp. WH10	62.3	62.3	0.53	2e-07	0.3507	210	WP_283919433
hypothetical protein [Halorientalis halophila]	Halorientalis hal...	61.6	61.6	0.79	3e-07	0.2778	175	WP_336001440
DNA cytosine methyltransferase [Candidatus Bathyarchaeota archaeon]	Candidatus Bathya...	62	62	0.64	3e-07	0.3272	214	MCJ7632158
DNA cytosine methyltransferase [Cytobacillus firmus]	Cytobacillus firmus	63.9	63.9	0.53	3e-07	0.3333	477	WP_282172201
DNA cytosine methyltransferase [Halobacillus litoralis]	Halobacillus lito...	63.9	63.9	0.53	3e-07	0.3358	486	WP_160914631
DNA cytosine methyltransferase [Halorubrum sodomense]	Halorubrum sodomense	62.3	62.3	0.8	3e-07	0.2652	245	WP_092920443
DNA cytosine methyltransferase [Cytobacillus oceanisediminis]	Cytobacillus ocea...	63.5	63.5	0.53	3e-07	0.3333	477	WP_227887807
DNA cytosine methyltransferase [Halobacteriota archaeon]	Halobacteriota ar...	60.8	60.8	0.51	5e-07	0.2903	166	MGA8071728
DNA cytosine methyltransferase [Rossellomorea aquimaris]	Rossellomorea aqu...	63.1	63.1	0.53	5e-07	0.3577	477	WP_148967646
DNA cytosine methyltransferase [Flavobacteriales bacterium]	Flavobacteriales ...	62.7	62.7	0.51	6e-07	0.2986	550	MCB0481864

### Sheet: gp10
Protein sequence:	MELEGWRILCVLCDAEMWIHICIEGEKHLMRQGTIPYEICPICSEIHRVAQL
Description	Scientific Name	Max Score	Total Score	Query Cover	E-value	% identity	Accession Length	Accession
hypothetical protein [Candidatus Poseidoniaceae archaeon]	Candidatus Poseid...	67.3	67.3	1	6e-13	0.5769	59	MGB1633079
